# STILL-^13^C: Spatial tracing of isotopically labelled lipids with ^13^C reveals metabolic heterogeneity in intact tissues

**DOI:** 10.64898/2026.08.21.746222

**Authors:** Jacob X.M. Truong, Paul J. Trim, Jayden C. McKinnon, Kylie Taylor, Marten F. Snel, Shane R. Ellis, Johannes V. Swinnen, Lisa M. Butler

**Affiliations:** South Australian immunoGENomics Cancer Institute (SAiGENCI), Adelaide University Medical School, North Terrace, 5000, Adelaide, South Australia; Laboratory of Lipid Metabolism and Cancer, Leuven Institute for Single Cell Omics (LISCO) and Leuven Cancer Institute (LKI), KU Leuven 3000, Leuven, Belgium; South Australian Health and Medical Research Institute (SAHMRI), North Terrace, 5000, Adelaide, South Australia; Flinders Omics Facility, College of Medicine and Public Health, Flinders University, Sturt Road, Bedford Park, 5042, South Australia; Molecular Horizons and School of Science, Faculty of Health, Science and Medicine, University of Wollongong, Wollongong, 2500, NSW, Australia

## Abstract

Lipid metabolism is dynamically rewired across tissues in response to developmental, environmental and therapeutic cues. This adaptation drives treatment resistance in a range of human pathologies, but current lipidomic techniques fail to capture the underlying mechanisms, relying on steady-state measurements from homogenised samples that obscure spatial heterogeneity and pathway flux. Here we introduce spatial tracing of isotopically labelled lipids (STILL-^13^C), a workflow that uses stable isotope tracing and high-resolution mass spectrometry imaging (MSI) to map lipid metabolic flux directly in intact human tissues with unprecedented pathway coverage. STILL-^13^C overcomes longstanding limitations of bulk and MSI-based analyses by spatially resolving isotopologue labelling of simple and complex lipids, enabling simultaneous tracing of fatty acid synthesis, remodelling and multiple convergent pathways required for phospholipid assembly, while preserving tissue architecture and regional metabolic context. Applied to patient-derived prostate cancer explants cultured *ex vivo*, STILL-^13^C revealed heterogeneity in lipid pathway activity between neighbouring epithelial regions and spatially resolved responses to pathway inhibition. This work establishes a broadly applicable platform for investigating spatial heterogeneity in lipid metabolic flux and its perturbation in intact tissues.
