## Supplementary Dataset 1 for "STILL-^13^C: Spatial tracing of isotopically labelled lipids with ^13^C reveals metabolic heterogeneity in intact tissues"

### Sheet: Supplementary File 2 - FFA_labe
Media	Treatment	Name	Isotopologue	PatientID	Mean Corrected Fraction (%)	SD Corrected Fraction (%)
[U-¹³C]-glucose	DMSO	FFA 16:0 [M-H] Palmitic acid	0	35357RB	77.9118	7.35484
[U-¹³C]-glucose	DMSO	FFA 16:0 [M-H] Palmitic acid	0	35371L	85.1959	7.98435
[U-¹³C]-glucose	DMSO	FFA 16:0 [M-H] Palmitic acid	0	35378R	84.6345	10.3126
[U-¹³C]-glucose	DMSO	FFA 16:0 [M-H] Palmitic acid	0	35387LB	74.0719	3.45296
[U-¹³C]-glucose	10µM-TVB	FFA 16:0 [M-H] Palmitic acid	0	35357RB	99.9814	0.00817146
[U-¹³C]-glucose	10µM-TVB	FFA 16:0 [M-H] Palmitic acid	0	35371L	99.9815	0.0215372
[U-¹³C]-glucose	10µM-TVB	FFA 16:0 [M-H] Palmitic acid	0	35378R	99.9829	0.00708388
[U-¹³C]-glucose	10µM-TVB	FFA 16:0 [M-H] Palmitic acid	0	35387LB	99.9778	0.0201909
D-Gluc	DMSO	FFA 16:0 [M-H] Palmitic acid	0	35357RB	99.9932	NA
D-Gluc	DMSO	FFA 16:0 [M-H] Palmitic acid	0	35371L	99.9869	0.0162822
D-Gluc	DMSO	FFA 16:0 [M-H] Palmitic acid	0	35378R	99.8783	0.10601
D-Gluc	DMSO	FFA 16:0 [M-H] Palmitic acid	0	35387LB	99.9828	0.00917351
D-Gluc	10µM-TVB	FFA 16:0 [M-H] Palmitic acid	0	35357RB	99.9793	0.0059807
D-Gluc	10µM-TVB	FFA 16:0 [M-H] Palmitic acid	0	35371L	99.9007	0.0831078
D-Gluc	10µM-TVB	FFA 16:0 [M-H] Palmitic acid	0	35378R	99.9693	0.011406
[U-¹³C]-glucose	DMSO	FFA 16:0 [M-H] Palmitic acid	6	35357RB	4.38028	0.33998
[U-¹³C]-glucose	DMSO	FFA 16:0 [M-H] Palmitic acid	6	35371L	2.30443	0.775063
[U-¹³C]-glucose	DMSO	FFA 16:0 [M-H] Palmitic acid	6	35378R	4.37815	2.67342
[U-¹³C]-glucose	DMSO	FFA 16:0 [M-H] Palmitic acid	6	35387LB	4.576	1.53167
[U-¹³C]-glucose	10µM-TVB	FFA 16:0 [M-H] Palmitic acid	6	35357RB	0	0
[U-¹³C]-glucose	10µM-TVB	FFA 16:0 [M-H] Palmitic acid	6	35371L	0	0
[U-¹³C]-glucose	10µM-TVB	FFA 16:0 [M-H] Palmitic acid	6	35378R	0	0
[U-¹³C]-glucose	10µM-TVB	FFA 16:0 [M-H] Palmitic acid	6	35387LB	0	0
D-Gluc	DMSO	FFA 16:0 [M-H] Palmitic acid	6	35357RB	0	NA
D-Gluc	DMSO	FFA 16:0 [M-H] Palmitic acid	6	35371L	0	0
D-Gluc	DMSO	FFA 16:0 [M-H] Palmitic acid	6	35378R	0	0
D-Gluc	DMSO	FFA 16:0 [M-H] Palmitic acid	6	35387LB	0	0
D-Gluc	10µM-TVB	FFA 16:0 [M-H] Palmitic acid	6	35357RB	0	0
D-Gluc	10µM-TVB	FFA 16:0 [M-H] Palmitic acid	6	35371L	0	0
D-Gluc	10µM-TVB	FFA 16:0 [M-H] Palmitic acid	6	35378R	0	0
[U-¹³C]-glucose	DMSO	FFA 16:0 [M-H] Palmitic acid	8	35357RB	5.47788	1.01546
[U-¹³C]-glucose	DMSO	FFA 16:0 [M-H] Palmitic acid	8	35371L	3.55619	1.62089
[U-¹³C]-glucose	DMSO	FFA 16:0 [M-H] Palmitic acid	8	35378R	4.53206	2.78288
[U-¹³C]-glucose	DMSO	FFA 16:0 [M-H] Palmitic acid	8	35387LB	6.41677	0.7055
[U-¹³C]-glucose	10µM-TVB	FFA 16:0 [M-H] Palmitic acid	8	35357RB	0	0
[U-¹³C]-glucose	10µM-TVB	FFA 16:0 [M-H] Palmitic acid	8	35371L	0	0
[U-¹³C]-glucose	10µM-TVB	FFA 16:0 [M-H] Palmitic acid	8	35378R	0	0
[U-¹³C]-glucose	10µM-TVB	FFA 16:0 [M-H] Palmitic acid	8	35387LB	0	0
D-Gluc	DMSO	FFA 16:0 [M-H] Palmitic acid	8	35357RB	0	NA
D-Gluc	DMSO	FFA 16:0 [M-H] Palmitic acid	8	35371L	0	0
D-Gluc	DMSO	FFA 16:0 [M-H] Palmitic acid	8	35378R	0	0
D-Gluc	DMSO	FFA 16:0 [M-H] Palmitic acid	8	35387LB	0	0
D-Gluc	10µM-TVB	FFA 16:0 [M-H] Palmitic acid	8	35357RB	0	0
D-Gluc	10µM-TVB	FFA 16:0 [M-H] Palmitic acid	8	35371L	0	0
D-Gluc	10µM-TVB	FFA 16:0 [M-H] Palmitic acid	8	35378R	0	0
[U-¹³C]-glucose	DMSO	FFA 16:0 [M-H] Palmitic acid	10	35357RB	5.53133	2.30196
[U-¹³C]-glucose	DMSO	FFA 16:0 [M-H] Palmitic acid	10	35371L	3.99394	2.20226
[U-¹³C]-glucose	DMSO	FFA 16:0 [M-H] Palmitic acid	10	35378R	3.64978	2.6123
[U-¹³C]-glucose	DMSO	FFA 16:0 [M-H] Palmitic acid	10	35387LB	6.96093	1.29909
[U-¹³C]-glucose	10µM-TVB	FFA 16:0 [M-H] Palmitic acid	10	35357RB	0	0
[U-¹³C]-glucose	10µM-TVB	FFA 16:0 [M-H] Palmitic acid	10	35371L	0	0
[U-¹³C]-glucose	10µM-TVB	FFA 16:0 [M-H] Palmitic acid	10	35378R	0	0
[U-¹³C]-glucose	10µM-TVB	FFA 16:0 [M-H] Palmitic acid	10	35387LB	0	0
D-Gluc	DMSO	FFA 16:0 [M-H] Palmitic acid	10	35357RB	0	NA
D-Gluc	DMSO	FFA 16:0 [M-H] Palmitic acid	10	35371L	0	0
D-Gluc	DMSO	FFA 16:0 [M-H] Palmitic acid	10	35378R	0	0
D-Gluc	DMSO	FFA 16:0 [M-H] Palmitic acid	10	35387LB	0	0
D-Gluc	10µM-TVB	FFA 16:0 [M-H] Palmitic acid	10	35357RB	0	0
D-Gluc	10µM-TVB	FFA 16:0 [M-H] Palmitic acid	10	35371L	0	0
D-Gluc	10µM-TVB	FFA 16:0 [M-H] Palmitic acid	10	35378R	0	0
[U-¹³C]-glucose	DMSO	FFA 16:0 [M-H] Palmitic acid	12	35357RB	4.40601	2.6296
[U-¹³C]-glucose	DMSO	FFA 16:0 [M-H] Palmitic acid	12	35371L	3.26278	2.02131
[U-¹³C]-glucose	DMSO	FFA 16:0 [M-H] Palmitic acid	12	35378R	2.20017	1.60441
[U-¹³C]-glucose	DMSO	FFA 16:0 [M-H] Palmitic acid	12	35387LB	5.16265	1.76667
[U-¹³C]-glucose	10µM-TVB	FFA 16:0 [M-H] Palmitic acid	12	35357RB	0.0186284	0.00817146
[U-¹³C]-glucose	10µM-TVB	FFA 16:0 [M-H] Palmitic acid	12	35371L	0.0185238	0.0215372
[U-¹³C]-glucose	10µM-TVB	FFA 16:0 [M-H] Palmitic acid	12	35378R	0.017134	0.00708388
[U-¹³C]-glucose	10µM-TVB	FFA 16:0 [M-H] Palmitic acid	12	35387LB	0.0222288	0.0201909
D-Gluc	DMSO	FFA 16:0 [M-H] Palmitic acid	12	35357RB	0.00683832	NA
D-Gluc	DMSO	FFA 16:0 [M-H] Palmitic acid	12	35371L	0.0131437	0.0162822
D-Gluc	DMSO	FFA 16:0 [M-H] Palmitic acid	12	35378R	0.121685	0.10601
D-Gluc	DMSO	FFA 16:0 [M-H] Palmitic acid	12	35387LB	0.0171802	0.00917351
D-Gluc	10µM-TVB	FFA 16:0 [M-H] Palmitic acid	12	35357RB	0.020704	0.0059807
D-Gluc	10µM-TVB	FFA 16:0 [M-H] Palmitic acid	12	35371L	0.0992729	0.0831078
D-Gluc	10µM-TVB	FFA 16:0 [M-H] Palmitic acid	12	35378R	0.0307468	0.011406
[U-¹³C]-glucose	DMSO	FFA 16:0 [M-H] Palmitic acid	14	35357RB	1.9318	1.40814
[U-¹³C]-glucose	DMSO	FFA 16:0 [M-H] Palmitic acid	14	35371L	1.47357	1.11053
[U-¹³C]-glucose	DMSO	FFA 16:0 [M-H] Palmitic acid	14	35378R	0.564301	0.581552
[U-¹³C]-glucose	DMSO	FFA 16:0 [M-H] Palmitic acid	14	35387LB	2.38982	1.12264
[U-¹³C]-glucose	10µM-TVB	FFA 16:0 [M-H] Palmitic acid	14	35357RB	0	0
[U-¹³C]-glucose	10µM-TVB	FFA 16:0 [M-H] Palmitic acid	14	35371L	0	0
[U-¹³C]-glucose	10µM-TVB	FFA 16:0 [M-H] Palmitic acid	14	35378R	0	0
[U-¹³C]-glucose	10µM-TVB	FFA 16:0 [M-H] Palmitic acid	14	35387LB	0	0
D-Gluc	DMSO	FFA 16:0 [M-H] Palmitic acid	14	35357RB	0	NA
D-Gluc	DMSO	FFA 16:0 [M-H] Palmitic acid	14	35371L	0	0
D-Gluc	DMSO	FFA 16:0 [M-H] Palmitic acid	14	35378R	0	0
D-Gluc	DMSO	FFA 16:0 [M-H] Palmitic acid	14	35387LB	0	0
D-Gluc	10µM-TVB	FFA 16:0 [M-H] Palmitic acid	14	35357RB	0	0
D-Gluc	10µM-TVB	FFA 16:0 [M-H] Palmitic acid	14	35371L	0	0
D-Gluc	10µM-TVB	FFA 16:0 [M-H] Palmitic acid	14	35378R	0	0
[U-¹³C]-glucose	DMSO	FFA 16:0 [M-H] Palmitic acid	16	35357RB	0.360942	0.339647
[U-¹³C]-glucose	DMSO	FFA 16:0 [M-H] Palmitic acid	16	35371L	0.213205	0.311392
[U-¹³C]-glucose	DMSO	FFA 16:0 [M-H] Palmitic acid	16	35378R	0.0410283	0.0580228
[U-¹³C]-glucose	DMSO	FFA 16:0 [M-H] Palmitic acid	16	35387LB	0.421918	0.326061
[U-¹³C]-glucose	10µM-TVB	FFA 16:0 [M-H] Palmitic acid	16	35357RB	0	0
[U-¹³C]-glucose	10µM-TVB	FFA 16:0 [M-H] Palmitic acid	16	35371L	0	0
[U-¹³C]-glucose	10µM-TVB	FFA 16:0 [M-H] Palmitic acid	16	35378R	0	0
[U-¹³C]-glucose	10µM-TVB	FFA 16:0 [M-H] Palmitic acid	16	35387LB	0	0
D-Gluc	DMSO	FFA 16:0 [M-H] Palmitic acid	16	35357RB	0	NA
D-Gluc	DMSO	FFA 16:0 [M-H] Palmitic acid	16	35371L	0	0
D-Gluc	DMSO	FFA 16:0 [M-H] Palmitic acid	16	35378R	0	0
D-Gluc	DMSO	FFA 16:0 [M-H] Palmitic acid	16	35387LB	0	0
D-Gluc	10µM-TVB	FFA 16:0 [M-H] Palmitic acid	16	35357RB	0	0
D-Gluc	10µM-TVB	FFA 16:0 [M-H] Palmitic acid	16	35371L	0	0
D-Gluc	10µM-TVB	FFA 16:0 [M-H] Palmitic acid	16	35378R	0	0
[U-¹³C]-glucose	DMSO	FFA 18:0 [M-H] Stearic acid	0	35357RB	89.4374	2.09913
[U-¹³C]-glucose	DMSO	FFA 18:0 [M-H] Stearic acid	0	35371L	89.5678	3.04074
[U-¹³C]-glucose	DMSO	FFA 18:0 [M-H] Stearic acid	0	35378R	90.3604	5.98731
[U-¹³C]-glucose	DMSO	FFA 18:0 [M-H] Stearic acid	0	35387LB	86.3559	1.38371
[U-¹³C]-glucose	10µM-TVB	FFA 18:0 [M-H] Stearic acid	0	35357RB	99.149	0.906539
[U-¹³C]-glucose	10µM-TVB	FFA 18:0 [M-H] Stearic acid	0	35371L	97.1067	1.42215
[U-¹³C]-glucose	10µM-TVB	FFA 18:0 [M-H] Stearic acid	0	35378R	99.9558	0.0625449
[U-¹³C]-glucose	10µM-TVB	FFA 18:0 [M-H] Stearic acid	0	35387LB	95.5153	1.52652
D-Gluc	DMSO	FFA 18:0 [M-H] Stearic acid	0	35357RB	100	NA
D-Gluc	DMSO	FFA 18:0 [M-H] Stearic acid	0	35371L	100	0
D-Gluc	DMSO	FFA 18:0 [M-H] Stearic acid	0	35378R	100	0
D-Gluc	DMSO	FFA 18:0 [M-H] Stearic acid	0	35387LB	99.9998	0.000334455
D-Gluc	10µM-TVB	FFA 18:0 [M-H] Stearic acid	0	35357RB	99.9912	0.0106757
D-Gluc	10µM-TVB	FFA 18:0 [M-H] Stearic acid	0	35371L	99.9793	0.0261679
D-Gluc	10µM-TVB	FFA 18:0 [M-H] Stearic acid	0	35378R	100	0
[U-¹³C]-glucose	DMSO	FFA 18:0 [M-H] Stearic acid	2	35357RB	4.27922	0.181114
[U-¹³C]-glucose	DMSO	FFA 18:0 [M-H] Stearic acid	2	35371L	5.29306	0.925768
[U-¹³C]-glucose	DMSO	FFA 18:0 [M-H] Stearic acid	2	35378R	4.08976	2.0092
[U-¹³C]-glucose	DMSO	FFA 18:0 [M-H] Stearic acid	2	35387LB	5.36192	0.197171
[U-¹³C]-glucose	10µM-TVB	FFA 18:0 [M-H] Stearic acid	2	35357RB	0.851044	0.906539
[U-¹³C]-glucose	10µM-TVB	FFA 18:0 [M-H] Stearic acid	2	35371L	2.88672	1.41649
[U-¹³C]-glucose	10µM-TVB	FFA 18:0 [M-H] Stearic acid	2	35378R	0.0442259	0.0625449
[U-¹³C]-glucose	10µM-TVB	FFA 18:0 [M-H] Stearic acid	2	35387LB	4.45565	1.49571
D-Gluc	DMSO	FFA 18:0 [M-H] Stearic acid	2	35357RB	0	NA
D-Gluc	DMSO	FFA 18:0 [M-H] Stearic acid	2	35371L	0	0
D-Gluc	DMSO	FFA 18:0 [M-H] Stearic acid	2	35378R	0	0
D-Gluc	DMSO	FFA 18:0 [M-H] Stearic acid	2	35387LB	0	0
D-Gluc	10µM-TVB	FFA 18:0 [M-H] Stearic acid	2	35357RB	0	0
D-Gluc	10µM-TVB	FFA 18:0 [M-H] Stearic acid	2	35371L	0	0
D-Gluc	10µM-TVB	FFA 18:0 [M-H] Stearic acid	2	35378R	0	0
[U-¹³C]-glucose	DMSO	FFA 18:0 [M-H] Stearic acid	4	35357RB	0.725164	0.721605
[U-¹³C]-glucose	DMSO	FFA 18:0 [M-H] Stearic acid	4	35371L	0.205783	0.0308645
[U-¹³C]-glucose	DMSO	FFA 18:0 [M-H] Stearic acid	4	35378R	0.644442	0.358413
[U-¹³C]-glucose	DMSO	FFA 18:0 [M-H] Stearic acid	4	35387LB	0.3917	0.221345
[U-¹³C]-glucose	10µM-TVB	FFA 18:0 [M-H] Stearic acid	4	35357RB	0	0
[U-¹³C]-glucose	10µM-TVB	FFA 18:0 [M-H] Stearic acid	4	35371L	0.00656321	0.00569217
[U-¹³C]-glucose	10µM-TVB	FFA 18:0 [M-H] Stearic acid	4	35378R	0	0
[U-¹³C]-glucose	10µM-TVB	FFA 18:0 [M-H] Stearic acid	4	35387LB	0.0290416	0.0336115
D-Gluc	DMSO	FFA 18:0 [M-H] Stearic acid	4	35357RB	0	NA
D-Gluc	DMSO	FFA 18:0 [M-H] Stearic acid	4	35371L	0	0
D-Gluc	DMSO	FFA 18:0 [M-H] Stearic acid	4	35378R	0	0
D-Gluc	DMSO	FFA 18:0 [M-H] Stearic acid	4	35387LB	0.000167228	0.000334455
D-Gluc	10µM-TVB	FFA 18:0 [M-H] Stearic acid	4	35357RB	0.00877618	0.0106757
D-Gluc	10µM-TVB	FFA 18:0 [M-H] Stearic acid	4	35371L	0.0207141	0.0261679
D-Gluc	10µM-TVB	FFA 18:0 [M-H] Stearic acid	4	35378R	0	0
[U-¹³C]-glucose	DMSO	FFA 18:0 [M-H] Stearic acid	6	35357RB	0.869487	0.880571
[U-¹³C]-glucose	DMSO	FFA 18:0 [M-H] Stearic acid	6	35371L	0.346594	0.141376
[U-¹³C]-glucose	DMSO	FFA 18:0 [M-H] Stearic acid	6	35378R	0.876627	0.485863
[U-¹³C]-glucose	DMSO	FFA 18:0 [M-H] Stearic acid	6	35387LB	0.607305	0.447059
[U-¹³C]-glucose	10µM-TVB	FFA 18:0 [M-H] Stearic acid	6	35357RB	0	0
[U-¹³C]-glucose	10µM-TVB	FFA 18:0 [M-H] Stearic acid	6	35371L	0	0
[U-¹³C]-glucose	10µM-TVB	FFA 18:0 [M-H] Stearic acid	6	35378R	0	0
[U-¹³C]-glucose	10µM-TVB	FFA 18:0 [M-H] Stearic acid	6	35387LB	0	0
D-Gluc	DMSO	FFA 18:0 [M-H] Stearic acid	6	35357RB	0	NA
D-Gluc	DMSO	FFA 18:0 [M-H] Stearic acid	6	35371L	0	0
D-Gluc	DMSO	FFA 18:0 [M-H] Stearic acid	6	35378R	0	0
D-Gluc	DMSO	FFA 18:0 [M-H] Stearic acid	6	35387LB	0	0
D-Gluc	10µM-TVB	FFA 18:0 [M-H] Stearic acid	6	35357RB	0	0
D-Gluc	10µM-TVB	FFA 18:0 [M-H] Stearic acid	6	35371L	0	0
D-Gluc	10µM-TVB	FFA 18:0 [M-H] Stearic acid	6	35378R	0	0
[U-¹³C]-glucose	DMSO	FFA 18:0 [M-H] Stearic acid	8	35357RB	0.963907	0.920658
[U-¹³C]-glucose	DMSO	FFA 18:0 [M-H] Stearic acid	8	35371L	0.683454	0.138426
[U-¹³C]-glucose	DMSO	FFA 18:0 [M-H] Stearic acid	8	35378R	1.10139	0.564767
[U-¹³C]-glucose	DMSO	FFA 18:0 [M-H] Stearic acid	8	35387LB	0.917612	0.684981
[U-¹³C]-glucose	10µM-TVB	FFA 18:0 [M-H] Stearic acid	8	35357RB	0	0
[U-¹³C]-glucose	10µM-TVB	FFA 18:0 [M-H] Stearic acid	8	35371L	0	0
[U-¹³C]-glucose	10µM-TVB	FFA 18:0 [M-H] Stearic acid	8	35378R	0	0
[U-¹³C]-glucose	10µM-TVB	FFA 18:0 [M-H] Stearic acid	8	35387LB	0	0
D-Gluc	DMSO	FFA 18:0 [M-H] Stearic acid	8	35357RB	0	NA
D-Gluc	DMSO	FFA 18:0 [M-H] Stearic acid	8	35371L	0	0
D-Gluc	DMSO	FFA 18:0 [M-H] Stearic acid	8	35378R	0	0
D-Gluc	DMSO	FFA 18:0 [M-H] Stearic acid	8	35387LB	0	0
D-Gluc	10µM-TVB	FFA 18:0 [M-H] Stearic acid	8	35357RB	0	0
D-Gluc	10µM-TVB	FFA 18:0 [M-H] Stearic acid	8	35371L	0	0
D-Gluc	10µM-TVB	FFA 18:0 [M-H] Stearic acid	8	35378R	0	0
[U-¹³C]-glucose	DMSO	FFA 18:0 [M-H] Stearic acid	10	35357RB	0.987936	0.928058
[U-¹³C]-glucose	DMSO	FFA 18:0 [M-H] Stearic acid	10	35371L	1.12495	0.222013
[U-¹³C]-glucose	DMSO	FFA 18:0 [M-H] Stearic acid	10	35378R	1.30763	0.917548
[U-¹³C]-glucose	DMSO	FFA 18:0 [M-H] Stearic acid	10	35387LB	1.55796	0.794635
[U-¹³C]-glucose	10µM-TVB	FFA 18:0 [M-H] Stearic acid	10	35357RB	0	0
[U-¹³C]-glucose	10µM-TVB	FFA 18:0 [M-H] Stearic acid	10	35371L	0	0
[U-¹³C]-glucose	10µM-TVB	FFA 18:0 [M-H] Stearic acid	10	35378R	0	0
[U-¹³C]-glucose	10µM-TVB	FFA 18:0 [M-H] Stearic acid	10	35387LB	0	0
D-Gluc	DMSO	FFA 18:0 [M-H] Stearic acid	10	35357RB	0	NA
D-Gluc	DMSO	FFA 18:0 [M-H] Stearic acid	10	35371L	0	0
D-Gluc	DMSO	FFA 18:0 [M-H] Stearic acid	10	35378R	0	0
D-Gluc	DMSO	FFA 18:0 [M-H] Stearic acid	10	35387LB	0	0
D-Gluc	10µM-TVB	FFA 18:0 [M-H] Stearic acid	10	35357RB	0	0
D-Gluc	10µM-TVB	FFA 18:0 [M-H] Stearic acid	10	35371L	0	0
D-Gluc	10µM-TVB	FFA 18:0 [M-H] Stearic acid	10	35378R	0	0
[U-¹³C]-glucose	DMSO	FFA 18:0 [M-H] Stearic acid	12	35357RB	1.10679	0.105893
[U-¹³C]-glucose	DMSO	FFA 18:0 [M-H] Stearic acid	12	35371L	1.32169	0.728417
[U-¹³C]-glucose	DMSO	FFA 18:0 [M-H] Stearic acid	12	35378R	1.02716	1.00431
[U-¹³C]-glucose	DMSO	FFA 18:0 [M-H] Stearic acid	12	35387LB	2.10585	0.327097
[U-¹³C]-glucose	10µM-TVB	FFA 18:0 [M-H] Stearic acid	12	35357RB	0	0
[U-¹³C]-glucose	10µM-TVB	FFA 18:0 [M-H] Stearic acid	12	35371L	0	0
[U-¹³C]-glucose	10µM-TVB	FFA 18:0 [M-H] Stearic acid	12	35378R	0	0
[U-¹³C]-glucose	10µM-TVB	FFA 18:0 [M-H] Stearic acid	12	35387LB	0	0
D-Gluc	DMSO	FFA 18:0 [M-H] Stearic acid	12	35357RB	0	NA
D-Gluc	DMSO	FFA 18:0 [M-H] Stearic acid	12	35371L	0	0
D-Gluc	DMSO	FFA 18:0 [M-H] Stearic acid	12	35378R	0	0
D-Gluc	DMSO	FFA 18:0 [M-H] Stearic acid	12	35387LB	0	0
D-Gluc	10µM-TVB	FFA 18:0 [M-H] Stearic acid	12	35357RB	0	0
D-Gluc	10µM-TVB	FFA 18:0 [M-H] Stearic acid	12	35371L	0	0
D-Gluc	10µM-TVB	FFA 18:0 [M-H] Stearic acid	12	35378R	0	0
[U-¹³C]-glucose	DMSO	FFA 18:0 [M-H] Stearic acid	14	35357RB	1.20447	0.911267
[U-¹³C]-glucose	DMSO	FFA 18:0 [M-H] Stearic acid	14	35371L	1.02221	0.812265
[U-¹³C]-glucose	DMSO	FFA 18:0 [M-H] Stearic acid	14	35378R	0.482957	0.513811
[U-¹³C]-glucose	DMSO	FFA 18:0 [M-H] Stearic acid	14	35387LB	1.88021	0.952939
[U-¹³C]-glucose	10µM-TVB	FFA 18:0 [M-H] Stearic acid	14	35357RB	0	0
[U-¹³C]-glucose	10µM-TVB	FFA 18:0 [M-H] Stearic acid	14	35371L	0	0
[U-¹³C]-glucose	10µM-TVB	FFA 18:0 [M-H] Stearic acid	14	35378R	0	0
[U-¹³C]-glucose	10µM-TVB	FFA 18:0 [M-H] Stearic acid	14	35387LB	0	0
D-Gluc	DMSO	FFA 18:0 [M-H] Stearic acid	14	35357RB	0	NA
D-Gluc	DMSO	FFA 18:0 [M-H] Stearic acid	14	35371L	0	0
D-Gluc	DMSO	FFA 18:0 [M-H] Stearic acid	14	35378R	0	0
D-Gluc	DMSO	FFA 18:0 [M-H] Stearic acid	14	35387LB	0	0
D-Gluc	10µM-TVB	FFA 18:0 [M-H] Stearic acid	14	35357RB	0	0
D-Gluc	10µM-TVB	FFA 18:0 [M-H] Stearic acid	14	35371L	0	0
D-Gluc	10µM-TVB	FFA 18:0 [M-H] Stearic acid	14	35378R	0	0
[U-¹³C]-glucose	DMSO	FFA 18:0 [M-H] Stearic acid	16	35357RB	0.403176	0.333582
[U-¹³C]-glucose	DMSO	FFA 18:0 [M-H] Stearic acid	16	35371L	0.402383	0.453799
[U-¹³C]-glucose	DMSO	FFA 18:0 [M-H] Stearic acid	16	35378R	0.106382	0.128853
[U-¹³C]-glucose	DMSO	FFA 18:0 [M-H] Stearic acid	16	35387LB	0.747192	0.51549
[U-¹³C]-glucose	10µM-TVB	FFA 18:0 [M-H] Stearic acid	16	35357RB	0	0
[U-¹³C]-glucose	10µM-TVB	FFA 18:0 [M-H] Stearic acid	16	35371L	0	0
[U-¹³C]-glucose	10µM-TVB	FFA 18:0 [M-H] Stearic acid	16	35378R	0	0
[U-¹³C]-glucose	10µM-TVB	FFA 18:0 [M-H] Stearic acid	16	35387LB	0	0
D-Gluc	DMSO	FFA 18:0 [M-H] Stearic acid	16	35357RB	0	NA
D-Gluc	DMSO	FFA 18:0 [M-H] Stearic acid	16	35371L	0	0
D-Gluc	DMSO	FFA 18:0 [M-H] Stearic acid	16	35378R	0	0
D-Gluc	DMSO	FFA 18:0 [M-H] Stearic acid	16	35387LB	0	0
D-Gluc	10µM-TVB	FFA 18:0 [M-H] Stearic acid	16	35357RB	0	0
D-Gluc	10µM-TVB	FFA 18:0 [M-H] Stearic acid	16	35371L	0	0
D-Gluc	10µM-TVB	FFA 18:0 [M-H] Stearic acid	16	35378R	0	0
[U-¹³C]-glucose	DMSO	FFA 18:0 [M-H] Stearic acid	18	35357RB	0.02241	0.0316925
[U-¹³C]-glucose	DMSO	FFA 18:0 [M-H] Stearic acid	18	35371L	0.032047	0.0555071
[U-¹³C]-glucose	DMSO	FFA 18:0 [M-H] Stearic acid	18	35378R	0.00321334	0.00454435
[U-¹³C]-glucose	DMSO	FFA 18:0 [M-H] Stearic acid	18	35387LB	0.0743909	0.0827633
[U-¹³C]-glucose	10µM-TVB	FFA 18:0 [M-H] Stearic acid	18	35357RB	0	0
[U-¹³C]-glucose	10µM-TVB	FFA 18:0 [M-H] Stearic acid	18	35371L	0	0
[U-¹³C]-glucose	10µM-TVB	FFA 18:0 [M-H] Stearic acid	18	35378R	0	0
[U-¹³C]-glucose	10µM-TVB	FFA 18:0 [M-H] Stearic acid	18	35387LB	0	0
D-Gluc	DMSO	FFA 18:0 [M-H] Stearic acid	18	35357RB	0	NA
D-Gluc	DMSO	FFA 18:0 [M-H] Stearic acid	18	35371L	0	0
D-Gluc	DMSO	FFA 18:0 [M-H] Stearic acid	18	35378R	0	0
D-Gluc	DMSO	FFA 18:0 [M-H] Stearic acid	18	35387LB	0	0
D-Gluc	10µM-TVB	FFA 18:0 [M-H] Stearic acid	18	35357RB	0	0
D-Gluc	10µM-TVB	FFA 18:0 [M-H] Stearic acid	18	35371L	0	0
D-Gluc	10µM-TVB	FFA 18:0 [M-H] Stearic acid	18	35378R	0	0
[U-¹³C]-glucose	DMSO	FFA 18:1 [M-H] Oleic acid	0	35357RB	94.3188	7.32061
[U-¹³C]-glucose	DMSO	FFA 18:1 [M-H] Oleic acid	0	35371L	97.2841	3.89887
[U-¹³C]-glucose	DMSO	FFA 18:1 [M-H] Oleic acid	0	35378R	96.0432	4.77113
[U-¹³C]-glucose	DMSO	FFA 18:1 [M-H] Oleic acid	0	35387LB	90.309	5.349
[U-¹³C]-glucose	10µM-TVB	FFA 18:1 [M-H] Oleic acid	0	35357RB	100	0
[U-¹³C]-glucose	10µM-TVB	FFA 18:1 [M-H] Oleic acid	0	35371L	100	0
[U-¹³C]-glucose	10µM-TVB	FFA 18:1 [M-H] Oleic acid	0	35378R	100	0
[U-¹³C]-glucose	10µM-TVB	FFA 18:1 [M-H] Oleic acid	0	35387LB	99.9997	0.000615096
D-Gluc	DMSO	FFA 18:1 [M-H] Oleic acid	0	35357RB	100	NA
D-Gluc	DMSO	FFA 18:1 [M-H] Oleic acid	0	35371L	99.9996	0.000549853
D-Gluc	DMSO	FFA 18:1 [M-H] Oleic acid	0	35378R	100	0
D-Gluc	DMSO	FFA 18:1 [M-H] Oleic acid	0	35387LB	99.9996	0.000816673
D-Gluc	10µM-TVB	FFA 18:1 [M-H] Oleic acid	0	35357RB	100	0
D-Gluc	10µM-TVB	FFA 18:1 [M-H] Oleic acid	0	35371L	99.9946	0.00816913
D-Gluc	10µM-TVB	FFA 18:1 [M-H] Oleic acid	0	35378R	100	0
[U-¹³C]-glucose	DMSO	FFA 18:1 [M-H] Oleic acid	6	35357RB	0.528814	0.53338
[U-¹³C]-glucose	DMSO	FFA 18:1 [M-H] Oleic acid	6	35371L	0.305761	0.384905
[U-¹³C]-glucose	DMSO	FFA 18:1 [M-H] Oleic acid	6	35378R	0.967158	1.07873
[U-¹³C]-glucose	DMSO	FFA 18:1 [M-H] Oleic acid	6	35387LB	1.18601	0.601982
[U-¹³C]-glucose	10µM-TVB	FFA 18:1 [M-H] Oleic acid	6	35357RB	0	0
[U-¹³C]-glucose	10µM-TVB	FFA 18:1 [M-H] Oleic acid	6	35371L	0	0
[U-¹³C]-glucose	10µM-TVB	FFA 18:1 [M-H] Oleic acid	6	35378R	0	0
[U-¹³C]-glucose	10µM-TVB	FFA 18:1 [M-H] Oleic acid	6	35387LB	0.000307548	0.000615096
D-Gluc	DMSO	FFA 18:1 [M-H] Oleic acid	6	35357RB	0	NA
D-Gluc	DMSO	FFA 18:1 [M-H] Oleic acid	6	35371L	0.000388805	0.000549853
D-Gluc	DMSO	FFA 18:1 [M-H] Oleic acid	6	35378R	0	0
D-Gluc	DMSO	FFA 18:1 [M-H] Oleic acid	6	35387LB	0.000408337	0.000816673
D-Gluc	10µM-TVB	FFA 18:1 [M-H] Oleic acid	6	35357RB	0	0
D-Gluc	10µM-TVB	FFA 18:1 [M-H] Oleic acid	6	35371L	0.00537815	0.00816913
D-Gluc	10µM-TVB	FFA 18:1 [M-H] Oleic acid	6	35378R	0	0
[U-¹³C]-glucose	DMSO	FFA 18:1 [M-H] Oleic acid	8	35357RB	1.01244	1.24676
[U-¹³C]-glucose	DMSO	FFA 18:1 [M-H] Oleic acid	8	35371L	0.546234	0.773526
[U-¹³C]-glucose	DMSO	FFA 18:1 [M-H] Oleic acid	8	35378R	1.11135	1.29288
[U-¹³C]-glucose	DMSO	FFA 18:1 [M-H] Oleic acid	8	35387LB	1.92579	0.660263
[U-¹³C]-glucose	10µM-TVB	FFA 18:1 [M-H] Oleic acid	8	35357RB	0	0
[U-¹³C]-glucose	10µM-TVB	FFA 18:1 [M-H] Oleic acid	8	35371L	0	0
[U-¹³C]-glucose	10µM-TVB	FFA 18:1 [M-H] Oleic acid	8	35378R	0	0
[U-¹³C]-glucose	10µM-TVB	FFA 18:1 [M-H] Oleic acid	8	35387LB	0	0
D-Gluc	DMSO	FFA 18:1 [M-H] Oleic acid	8	35357RB	0	NA
D-Gluc	DMSO	FFA 18:1 [M-H] Oleic acid	8	35371L	0	0
D-Gluc	DMSO	FFA 18:1 [M-H] Oleic acid	8	35378R	0	0
D-Gluc	DMSO	FFA 18:1 [M-H] Oleic acid	8	35387LB	0	0
D-Gluc	10µM-TVB	FFA 18:1 [M-H] Oleic acid	8	35357RB	0	0
D-Gluc	10µM-TVB	FFA 18:1 [M-H] Oleic acid	8	35371L	0	0
D-Gluc	10µM-TVB	FFA 18:1 [M-H] Oleic acid	8	35378R	0	0
[U-¹³C]-glucose	DMSO	FFA 18:1 [M-H] Oleic acid	10	35357RB	1.42006	1.824
[U-¹³C]-glucose	DMSO	FFA 18:1 [M-H] Oleic acid	10	35371L	0.768066	1.08382
[U-¹³C]-glucose	DMSO	FFA 18:1 [M-H] Oleic acid	10	35378R	1.06755	1.38607
[U-¹³C]-glucose	DMSO	FFA 18:1 [M-H] Oleic acid	10	35387LB	2.65499	1.36411
[U-¹³C]-glucose	10µM-TVB	FFA 18:1 [M-H] Oleic acid	10	35357RB	0	0
[U-¹³C]-glucose	10µM-TVB	FFA 18:1 [M-H] Oleic acid	10	35371L	0	0
[U-¹³C]-glucose	10µM-TVB	FFA 18:1 [M-H] Oleic acid	10	35378R	0	0
[U-¹³C]-glucose	10µM-TVB	FFA 18:1 [M-H] Oleic acid	10	35387LB	0	0
D-Gluc	DMSO	FFA 18:1 [M-H] Oleic acid	10	35357RB	0	NA
D-Gluc	DMSO	FFA 18:1 [M-H] Oleic acid	10	35371L	0	0
D-Gluc	DMSO	FFA 18:1 [M-H] Oleic acid	10	35378R	0	0
D-Gluc	DMSO	FFA 18:1 [M-H] Oleic acid	10	35387LB	0	0
D-Gluc	10µM-TVB	FFA 18:1 [M-H] Oleic acid	10	35357RB	0	0
D-Gluc	10µM-TVB	FFA 18:1 [M-H] Oleic acid	10	35371L	0	0
D-Gluc	10µM-TVB	FFA 18:1 [M-H] Oleic acid	10	35378R	0	0
[U-¹³C]-glucose	DMSO	FFA 18:1 [M-H] Oleic acid	12	35357RB	1.60698	2.23341
[U-¹³C]-glucose	DMSO	FFA 18:1 [M-H] Oleic acid	12	35371L	0.692152	1.06499
[U-¹³C]-glucose	DMSO	FFA 18:1 [M-H] Oleic acid	12	35378R	0.599748	0.750498
[U-¹³C]-glucose	DMSO	FFA 18:1 [M-H] Oleic acid	12	35387LB	2.36161	1.94419
[U-¹³C]-glucose	10µM-TVB	FFA 18:1 [M-H] Oleic acid	12	35357RB	0	0
[U-¹³C]-glucose	10µM-TVB	FFA 18:1 [M-H] Oleic acid	12	35371L	0	0
[U-¹³C]-glucose	10µM-TVB	FFA 18:1 [M-H] Oleic acid	12	35378R	0	0
[U-¹³C]-glucose	10µM-TVB	FFA 18:1 [M-H] Oleic acid	12	35387LB	0	0
D-Gluc	DMSO	FFA 18:1 [M-H] Oleic acid	12	35357RB	0	NA
D-Gluc	DMSO	FFA 18:1 [M-H] Oleic acid	12	35371L	0	0
D-Gluc	DMSO	FFA 18:1 [M-H] Oleic acid	12	35378R	0	0
D-Gluc	DMSO	FFA 18:1 [M-H] Oleic acid	12	35387LB	0	0
D-Gluc	10µM-TVB	FFA 18:1 [M-H] Oleic acid	12	35357RB	0	0
D-Gluc	10µM-TVB	FFA 18:1 [M-H] Oleic acid	12	35371L	0	0
D-Gluc	10µM-TVB	FFA 18:1 [M-H] Oleic acid	12	35378R	0	0
[U-¹³C]-glucose	DMSO	FFA 18:1 [M-H] Oleic acid	14	35357RB	0.996821	1.3584
[U-¹³C]-glucose	DMSO	FFA 18:1 [M-H] Oleic acid	14	35371L	0.344527	0.516443
[U-¹³C]-glucose	DMSO	FFA 18:1 [M-H] Oleic acid	14	35378R	0.151355	0.207291
[U-¹³C]-glucose	DMSO	FFA 18:1 [M-H] Oleic acid	14	35387LB	1.26207	1.36256
[U-¹³C]-glucose	10µM-TVB	FFA 18:1 [M-H] Oleic acid	14	35357RB	0	0
[U-¹³C]-glucose	10µM-TVB	FFA 18:1 [M-H] Oleic acid	14	35371L	0	0
[U-¹³C]-glucose	10µM-TVB	FFA 18:1 [M-H] Oleic acid	14	35378R	0	0
[U-¹³C]-glucose	10µM-TVB	FFA 18:1 [M-H] Oleic acid	14	35387LB	0	0
D-Gluc	DMSO	FFA 18:1 [M-H] Oleic acid	14	35357RB	0	NA
D-Gluc	DMSO	FFA 18:1 [M-H] Oleic acid	14	35371L	0	0
D-Gluc	DMSO	FFA 18:1 [M-H] Oleic acid	14	35378R	0	0
D-Gluc	DMSO	FFA 18:1 [M-H] Oleic acid	14	35387LB	0	0
D-Gluc	10µM-TVB	FFA 18:1 [M-H] Oleic acid	14	35357RB	0	0
D-Gluc	10µM-TVB	FFA 18:1 [M-H] Oleic acid	14	35371L	0	0
D-Gluc	10µM-TVB	FFA 18:1 [M-H] Oleic acid	14	35378R	0	0
[U-¹³C]-glucose	DMSO	FFA 18:1 [M-H] Oleic acid	16	35357RB	0.0321805	0.0195032
[U-¹³C]-glucose	DMSO	FFA 18:1 [M-H] Oleic acid	16	35371L	0.0538623	0.069991
[U-¹³C]-glucose	DMSO	FFA 18:1 [M-H] Oleic acid	16	35378R	0.0518369	0.0445946
[U-¹³C]-glucose	DMSO	FFA 18:1 [M-H] Oleic acid	16	35387LB	0.248043	0.216999
[U-¹³C]-glucose	10µM-TVB	FFA 18:1 [M-H] Oleic acid	16	35357RB	0	0
[U-¹³C]-glucose	10µM-TVB	FFA 18:1 [M-H] Oleic acid	16	35371L	0	0
[U-¹³C]-glucose	10µM-TVB	FFA 18:1 [M-H] Oleic acid	16	35378R	0	0
[U-¹³C]-glucose	10µM-TVB	FFA 18:1 [M-H] Oleic acid	16	35387LB	0	0
D-Gluc	DMSO	FFA 18:1 [M-H] Oleic acid	16	35357RB	0	NA
D-Gluc	DMSO	FFA 18:1 [M-H] Oleic acid	16	35371L	0	0
D-Gluc	DMSO	FFA 18:1 [M-H] Oleic acid	16	35378R	0	0
D-Gluc	DMSO	FFA 18:1 [M-H] Oleic acid	16	35387LB	0	0
D-Gluc	10µM-TVB	FFA 18:1 [M-H] Oleic acid	16	35357RB	0	0
D-Gluc	10µM-TVB	FFA 18:1 [M-H] Oleic acid	16	35371L	0	0
D-Gluc	10µM-TVB	FFA 18:1 [M-H] Oleic acid	16	35378R	0	0
[U-¹³C]-glucose	DMSO	FFA 18:1 [M-H] Oleic acid	18	35357RB	0.0838615	0.105168
[U-¹³C]-glucose	DMSO	FFA 18:1 [M-H] Oleic acid	18	35371L	0.00525617	0.00655241
[U-¹³C]-glucose	DMSO	FFA 18:1 [M-H] Oleic acid	18	35378R	0.00782115	0.0110608
[U-¹³C]-glucose	DMSO	FFA 18:1 [M-H] Oleic acid	18	35387LB	0.0524535	0.0327619
[U-¹³C]-glucose	10µM-TVB	FFA 18:1 [M-H] Oleic acid	18	35357RB	0	0
[U-¹³C]-glucose	10µM-TVB	FFA 18:1 [M-H] Oleic acid	18	35371L	0	0
[U-¹³C]-glucose	10µM-TVB	FFA 18:1 [M-H] Oleic acid	18	35378R	0	0
[U-¹³C]-glucose	10µM-TVB	FFA 18:1 [M-H] Oleic acid	18	35387LB	0	0
D-Gluc	DMSO	FFA 18:1 [M-H] Oleic acid	18	35357RB	0	NA
D-Gluc	DMSO	FFA 18:1 [M-H] Oleic acid	18	35371L	0	0
D-Gluc	DMSO	FFA 18:1 [M-H] Oleic acid	18	35378R	0	0
D-Gluc	DMSO	FFA 18:1 [M-H] Oleic acid	18	35387LB	0	0
D-Gluc	10µM-TVB	FFA 18:1 [M-H] Oleic acid	18	35357RB	0	0
D-Gluc	10µM-TVB	FFA 18:1 [M-H] Oleic acid	18	35371L	0	0
D-Gluc	10µM-TVB	FFA 18:1 [M-H] Oleic acid	18	35378R	0	0
[U-¹³C]-glucose	DMSO	FFA 22:4 [M-H] Adrenic acid	0	35357RB	88.0781	12.7232
[U-¹³C]-glucose	DMSO	FFA 22:4 [M-H] Adrenic acid	0	35371L	73.6614	4.75198
[U-¹³C]-glucose	DMSO	FFA 22:4 [M-H] Adrenic acid	0	35378R	82.6582	1.37126
[U-¹³C]-glucose	DMSO	FFA 22:4 [M-H] Adrenic acid	0	35387LB	77.4504	2.53378
[U-¹³C]-glucose	10µM-TVB	FFA 22:4 [M-H] Adrenic acid	0	35357RB	95.3265	8.09472
[U-¹³C]-glucose	10µM-TVB	FFA 22:4 [M-H] Adrenic acid	0	35371L	86.2168	4.03537
[U-¹³C]-glucose	10µM-TVB	FFA 22:4 [M-H] Adrenic acid	0	35378R	98.9954	1.42078
[U-¹³C]-glucose	10µM-TVB	FFA 22:4 [M-H] Adrenic acid	0	35387LB	84.9699	9.07925
D-Gluc	DMSO	FFA 22:4 [M-H] Adrenic acid	0	35357RB	100	NA
D-Gluc	DMSO	FFA 22:4 [M-H] Adrenic acid	0	35371L	100	0
D-Gluc	DMSO	FFA 22:4 [M-H] Adrenic acid	0	35378R	100	0
D-Gluc	DMSO	FFA 22:4 [M-H] Adrenic acid	0	35387LB	100	0
D-Gluc	10µM-TVB	FFA 22:4 [M-H] Adrenic acid	0	35357RB	100	0
D-Gluc	10µM-TVB	FFA 22:4 [M-H] Adrenic acid	0	35371L	100	0
D-Gluc	10µM-TVB	FFA 22:4 [M-H] Adrenic acid	0	35378R	100	0
[U-¹³C]-glucose	DMSO	FFA 22:4 [M-H] Adrenic acid	2	35357RB	11.9219	12.7232
[U-¹³C]-glucose	DMSO	FFA 22:4 [M-H] Adrenic acid	2	35371L	26.3386	4.75198
[U-¹³C]-glucose	DMSO	FFA 22:4 [M-H] Adrenic acid	2	35378R	17.3418	1.37126
[U-¹³C]-glucose	DMSO	FFA 22:4 [M-H] Adrenic acid	2	35387LB	22.5496	2.53378
[U-¹³C]-glucose	10µM-TVB	FFA 22:4 [M-H] Adrenic acid	2	35357RB	4.67349	8.09472
[U-¹³C]-glucose	10µM-TVB	FFA 22:4 [M-H] Adrenic acid	2	35371L	13.7832	4.03537
[U-¹³C]-glucose	10µM-TVB	FFA 22:4 [M-H] Adrenic acid	2	35378R	1.00465	1.42078
[U-¹³C]-glucose	10µM-TVB	FFA 22:4 [M-H] Adrenic acid	2	35387LB	15.0301	9.07925
D-Gluc	DMSO	FFA 22:4 [M-H] Adrenic acid	2	35357RB	0	NA
D-Gluc	DMSO	FFA 22:4 [M-H] Adrenic acid	2	35371L	0	0
D-Gluc	DMSO	FFA 22:4 [M-H] Adrenic acid	2	35378R	0	0
D-Gluc	DMSO	FFA 22:4 [M-H] Adrenic acid	2	35387LB	0	0
D-Gluc	10µM-TVB	FFA 22:4 [M-H] Adrenic acid	2	35357RB	0	0
D-Gluc	10µM-TVB	FFA 22:4 [M-H] Adrenic acid	2	35371L	0	0
D-Gluc	10µM-TVB	FFA 22:4 [M-H] Adrenic acid	2	35378R	0	0
NA = not enough replicate tissues for SD calculation
