## Supplementary Dataset 3 for "STILL-^13^C: Spatial tracing of isotopically labelled lipids with ^13^C reveals metabolic heterogeneity in intact tissues"

### Sheet: Sheet1
			Fatty Acid 1				Fatty Acid 2
Sum Notation	13C Labelled Molecular Species Name	G3P Labelling (Y/N)	13C Labelled Name	Theoretical m/z	Measured m/z	Error (ppm)	13C Labelled Name	Theoretical m/z	Measured m/z	Error (ppm)
PI 38:4 M+10	PI 18:0 M+10 / 20:4 M+0 / G3P M+0	N	FA 18:0 M+10	293.298	293.298	-0.697244	FA 20:4 M+0	303.233	303.233	1.46907
PI 38:4 M+11	PI 18:0 M+8 / 20:4 M+0 / G3P M+3	Y	FA 18:0 M+8	291.291	291.291	-0.324418	FA 20:4 M+0	303.233	303.233	1.46907
PI 38:4 M+12	PI 18:0 M+12 / 20:4 M+0 / G3P M+0	N	FA 18:0 M+12	295.305	295.305	0.966799	FA 20:4 M+0	303.233	303.233	1.46907
PI 38:3 M+8	PI 18:0 M+8 / 20:3 M+0 / G3P M+0	N	FA 18:0 M+8	291.291	291.291	-0.324418	FA 20:3 M+0	305.249	305.249	1.29567
PI 38:3 M+9	PI 18:0 M+6 / 20:3 M+0 / G3P M+3	Y	FA 18:0 M+6	289.284	289.285	2.81903	FA 20:3 M+0	305.249	305.249	1.29567
PI 38:3 M+9	PI 18:0 M+4 / 20:3 M+2 / G3P M+3	Y	FA 18:0 M+4	287.278	287.277	-1.30362	FA 20:3 M+2	307.255	307.255	-1.34914
PI 38:3 M+10	PI 18:0 M+10 / 20:3 M+0 / G3P M+0	N	FA 18:0 M+10	293.298	293.298	-0.697244	FA 20:3 M+0	305.249	305.249	1.29567
