## Supplementary Dataset 4 for "STILL-^13^C: Spatial tracing of isotopically labelled lipids with ^13^C reveals metabolic heterogeneity in intact tissues"

### Sheet: FFAs
Name	Isotopologue	Wilcox p-value	Wilcox p-value significance	Wilcox p-value (Adj)	Wilcox p-value (Adj) significance	Media	p-value adjustment method	Comparison
FFA 16:0 [M-H] Palmitic acid	0	0.03	*	0.18	ns	[U-¹³C]-glucose	Benjamini-Hochberg	DMSO - 10µM TVB
FFA 16:0 [M-H] Palmitic acid	6	0.021	*	0.17	ns	[U-¹³C]-glucose	Benjamini-Hochberg	DMSO - 10µM TVB
FFA 16:0 [M-H] Palmitic acid	8	0.021	*	0.17	ns	[U-¹³C]-glucose	Benjamini-Hochberg	DMSO - 10µM TVB
FFA 16:0 [M-H] Palmitic acid	10	0.021	*	0.17	ns	[U-¹³C]-glucose	Benjamini-Hochberg	DMSO - 10µM TVB
FFA 16:0 [M-H] Palmitic acid	12	0.03	*	0.18	ns	[U-¹³C]-glucose	Benjamini-Hochberg	DMSO - 10µM TVB
FFA 16:0 [M-H] Palmitic acid	14	0.021	*	0.17	ns	[U-¹³C]-glucose	Benjamini-Hochberg	DMSO - 10µM TVB
FFA 16:0 [M-H] Palmitic acid	16	0.021	*	0.17	ns	[U-¹³C]-glucose	Benjamini-Hochberg	DMSO - 10µM TVB
FFA 18:0 [M-H] Stearic acid	0	0.03	*	0.18	ns	[U-¹³C]-glucose	Benjamini-Hochberg	DMSO - 10µM TVB
FFA 18:0 [M-H] Stearic acid	2	0.112	ns	0.22	ns	[U-¹³C]-glucose	Benjamini-Hochberg	DMSO - 10µM TVB
FFA 18:0 [M-H] Stearic acid	4	0.029	*	0.18	ns	[U-¹³C]-glucose	Benjamini-Hochberg	DMSO - 10µM TVB
FFA 18:0 [M-H] Stearic acid	6	0.021	*	0.17	ns	[U-¹³C]-glucose	Benjamini-Hochberg	DMSO - 10µM TVB
FFA 18:0 [M-H] Stearic acid	8	0.021	*	0.17	ns	[U-¹³C]-glucose	Benjamini-Hochberg	DMSO - 10µM TVB
FFA 18:0 [M-H] Stearic acid	10	0.021	*	0.17	ns	[U-¹³C]-glucose	Benjamini-Hochberg	DMSO - 10µM TVB
FFA 18:0 [M-H] Stearic acid	12	0.021	*	0.17	ns	[U-¹³C]-glucose	Benjamini-Hochberg	DMSO - 10µM TVB
FFA 18:0 [M-H] Stearic acid	14	0.021	*	0.17	ns	[U-¹³C]-glucose	Benjamini-Hochberg	DMSO - 10µM TVB
FFA 18:0 [M-H] Stearic acid	16	0.021	*	0.17	ns	[U-¹³C]-glucose	Benjamini-Hochberg	DMSO - 10µM TVB
FFA 18:0 [M-H] Stearic acid	18	0.021	*	0.17	ns	[U-¹³C]-glucose	Benjamini-Hochberg	DMSO - 10µM TVB
FFA 18:1 [M-H] Oleic acid	0	0.027	*	0.18	ns	[U-¹³C]-glucose	Benjamini-Hochberg	DMSO - 10µM TVB
FFA 18:1 [M-H] Oleic acid	6	0.027	*	0.18	ns	[U-¹³C]-glucose	Benjamini-Hochberg	DMSO - 10µM TVB
FFA 18:1 [M-H] Oleic acid	8	0.021	*	0.17	ns	[U-¹³C]-glucose	Benjamini-Hochberg	DMSO - 10µM TVB
FFA 18:1 [M-H] Oleic acid	10	0.021	*	0.17	ns	[U-¹³C]-glucose	Benjamini-Hochberg	DMSO - 10µM TVB
FFA 18:1 [M-H] Oleic acid	12	0.021	*	0.17	ns	[U-¹³C]-glucose	Benjamini-Hochberg	DMSO - 10µM TVB
FFA 18:1 [M-H] Oleic acid	14	0.021	*	0.17	ns	[U-¹³C]-glucose	Benjamini-Hochberg	DMSO - 10µM TVB
FFA 18:1 [M-H] Oleic acid	16	0.021	*	0.17	ns	[U-¹³C]-glucose	Benjamini-Hochberg	DMSO - 10µM TVB
FFA 18:1 [M-H] Oleic acid	18	0.021	*	0.17	ns	[U-¹³C]-glucose	Benjamini-Hochberg	DMSO - 10µM TVB
FFA 22:4 [M-H] Adrenic acid	0	0.112	ns	0.22	ns	[U-¹³C]-glucose	Benjamini-Hochberg	DMSO - 10µM TVB
FFA 22:4 [M-H] Adrenic acid	2	0.112	ns	0.22	ns	[U-¹³C]-glucose	Benjamini-Hochberg	DMSO - 10µM TVB

### Sheet: PLs
Name	Isotopologue	Wilcox p-value	Wilcox p-value significance	Wilcox p-value (Adj)	Wilcox p-value (Adj) significance	Media	p-value adjustment method	Comparison
PE 36:1	0	0.665	ns	0.86	ns	[U-¹³C]-glucose	Benjamini-Hochberg	DMSO - 10µM TVB
PE 36:1	1	0.194	ns	0.58	ns	[U-¹³C]-glucose	Benjamini-Hochberg	DMSO - 10µM TVB
PE 36:1	3	0.885	ns	0.99	ns	[U-¹³C]-glucose	Benjamini-Hochberg	DMSO - 10µM TVB
PE 36:1	5	0.312	ns	0.62	ns	[U-¹³C]-glucose	Benjamini-Hochberg	DMSO - 10µM TVB
PE 36:1	8	0.021	*	0.27	ns	[U-¹³C]-glucose	Benjamini-Hochberg	DMSO - 10µM TVB
PE 36:1	9	0.03	*	0.27	ns	[U-¹³C]-glucose	Benjamini-Hochberg	DMSO - 10µM TVB
PE 36:1	10	0.061	ns	0.39	ns	[U-¹³C]-glucose	Benjamini-Hochberg	DMSO - 10µM TVB
PE 36:1	11	0.03	*	0.27	ns	[U-¹³C]-glucose	Benjamini-Hochberg	DMSO - 10µM TVB
PE 36:1	13	0.021	*	0.27	ns	[U-¹³C]-glucose	Benjamini-Hochberg	DMSO - 10µM TVB
PE 36:1	14	0.03	*	0.27	ns	[U-¹³C]-glucose	Benjamini-Hochberg	DMSO - 10µM TVB
PE 36:1	15	0.03	*	0.27	ns	[U-¹³C]-glucose	Benjamini-Hochberg	DMSO - 10µM TVB
PE 36:1	16	0.03	*	0.27	ns	[U-¹³C]-glucose	Benjamini-Hochberg	DMSO - 10µM TVB
PE 36:1	17	0.03	*	0.27	ns	[U-¹³C]-glucose	Benjamini-Hochberg	DMSO - 10µM TVB
PE 36:1	18	0.03	*	0.27	ns	[U-¹³C]-glucose	Benjamini-Hochberg	DMSO - 10µM TVB
PE 36:1	19	0.03	*	0.27	ns	[U-¹³C]-glucose	Benjamini-Hochberg	DMSO - 10µM TVB
PE 36:1	20	0.03	*	0.27	ns	[U-¹³C]-glucose	Benjamini-Hochberg	DMSO - 10µM TVB
PE 36:1	21	0.03	*	0.27	ns	[U-¹³C]-glucose	Benjamini-Hochberg	DMSO - 10µM TVB
PI 34:1	0	0.312	ns	0.62	ns	[U-¹³C]-glucose	Benjamini-Hochberg	DMSO - 10µM TVB
PI 34:1	3	0.47	ns	0.76	ns	[U-¹³C]-glucose	Benjamini-Hochberg	DMSO - 10µM TVB
PI 34:1	4	0.312	ns	0.62	ns	[U-¹³C]-glucose	Benjamini-Hochberg	DMSO - 10µM TVB
PI 34:1	5	0.885	ns	0.99	ns	[U-¹³C]-glucose	Benjamini-Hochberg	DMSO - 10µM TVB
PI 34:1	11	0.03	*	0.27	ns	[U-¹³C]-glucose	Benjamini-Hochberg	DMSO - 10µM TVB
PI 34:1	13	0.03	*	0.27	ns	[U-¹³C]-glucose	Benjamini-Hochberg	DMSO - 10µM TVB
PI 34:1	14	0.03	*	0.27	ns	[U-¹³C]-glucose	Benjamini-Hochberg	DMSO - 10µM TVB
PI 34:1	15	0.03	*	0.27	ns	[U-¹³C]-glucose	Benjamini-Hochberg	DMSO - 10µM TVB
PI 34:1	16	0.029	*	0.27	ns	[U-¹³C]-glucose	Benjamini-Hochberg	DMSO - 10µM TVB
PI 34:1	17	0.03	*	0.27	ns	[U-¹³C]-glucose	Benjamini-Hochberg	DMSO - 10µM TVB
PI 34:1	22	0.03	*	0.27	ns	[U-¹³C]-glucose	Benjamini-Hochberg	DMSO - 10µM TVB
PI 34:1	23	0.03	*	0.27	ns	[U-¹³C]-glucose	Benjamini-Hochberg	DMSO - 10µM TVB
PI 34:1	24	0.03	*	0.27	ns	[U-¹³C]-glucose	Benjamini-Hochberg	DMSO - 10µM TVB
PI 34:1	25	0.03	*	0.27	ns	[U-¹³C]-glucose	Benjamini-Hochberg	DMSO - 10µM TVB
PI 34:1	26	0.03	*	0.27	ns	[U-¹³C]-glucose	Benjamini-Hochberg	DMSO - 10µM TVB
PI 34:1	27	0.03	*	0.27	ns	[U-¹³C]-glucose	Benjamini-Hochberg	DMSO - 10µM TVB
PI 34:1	28	0.03	*	0.27	ns	[U-¹³C]-glucose	Benjamini-Hochberg	DMSO - 10µM TVB
PI 34:1	29	0.03	*	0.27	ns	[U-¹³C]-glucose	Benjamini-Hochberg	DMSO - 10µM TVB
PI 34:1	30	0.03	*	0.27	ns	[U-¹³C]-glucose	Benjamini-Hochberg	DMSO - 10µM TVB
PI 34:1	31	0.03	*	0.27	ns	[U-¹³C]-glucose	Benjamini-Hochberg	DMSO - 10µM TVB
PI 38:4	0	0.061	ns	0.39	ns	[U-¹³C]-glucose	Benjamini-Hochberg	DMSO - 10µM TVB
PI 38:4	1	1	ns	1	ns	[U-¹³C]-glucose	Benjamini-Hochberg	DMSO - 10µM TVB
PI 38:4	3	0.885	ns	0.99	ns	[U-¹³C]-glucose	Benjamini-Hochberg	DMSO - 10µM TVB
PI 38:4	4	0.194	ns	0.58	ns	[U-¹³C]-glucose	Benjamini-Hochberg	DMSO - 10µM TVB
PI 38:4	5	0.665	ns	0.86	ns	[U-¹³C]-glucose	Benjamini-Hochberg	DMSO - 10µM TVB
PI 38:4	6	0.194	ns	0.58	ns	[U-¹³C]-glucose	Benjamini-Hochberg	DMSO - 10µM TVB
PI 38:4	7	0.112	ns	0.4	ns	[U-¹³C]-glucose	Benjamini-Hochberg	DMSO - 10µM TVB
PI 38:4	9	0.112	ns	0.4	ns	[U-¹³C]-glucose	Benjamini-Hochberg	DMSO - 10µM TVB
PI 38:4	10	0.03	*	0.27	ns	[U-¹³C]-glucose	Benjamini-Hochberg	DMSO - 10µM TVB
PI 38:4	11	0.061	ns	0.39	ns	[U-¹³C]-glucose	Benjamini-Hochberg	DMSO - 10µM TVB
PI 38:4	12	0.03	*	0.27	ns	[U-¹³C]-glucose	Benjamini-Hochberg	DMSO - 10µM TVB
PI 38:4	13	0.03	*	0.27	ns	[U-¹³C]-glucose	Benjamini-Hochberg	DMSO - 10µM TVB
PI 38:4	14	0.03	*	0.27	ns	[U-¹³C]-glucose	Benjamini-Hochberg	DMSO - 10µM TVB
PI 38:4	15	0.03	*	0.27	ns	[U-¹³C]-glucose	Benjamini-Hochberg	DMSO - 10µM TVB
PI 38:4	16	0.03	*	0.27	ns	[U-¹³C]-glucose	Benjamini-Hochberg	DMSO - 10µM TVB
PI 38:4	17	0.03	*	0.27	ns	[U-¹³C]-glucose	Benjamini-Hochberg	DMSO - 10µM TVB
PI 38:4	18	0.03	*	0.27	ns	[U-¹³C]-glucose	Benjamini-Hochberg	DMSO - 10µM TVB
PI 38:4	19	0.03	*	0.27	ns	[U-¹³C]-glucose	Benjamini-Hochberg	DMSO - 10µM TVB
PI 38:4	23	0.03	*	0.27	ns	[U-¹³C]-glucose	Benjamini-Hochberg	DMSO - 10µM TVB
